# Tumor-infiltrating CD27^-^IgD^-^ regulatory B cells suppress cytotoxic CD8^+^T cell responses in renal cell carcinoma

**DOI:** 10.1101/2025.07.08.663720

**Authors:** Zara Baig, Isabella Withnell, Joseph C.F. Ng, Christopher J.M. Piper, Hannah F. Bradford, Antonio Rullan, Edward H. Arbe-Barnes, Camila G.X. de Brito, Alessandro Di Tullio, Thomas J. Mitchell, Hans J. Stauss, Maxine G.B. Tran, Franca Fraternali, Claudia Mauri

## Abstract

B cells play a pivotal role in shaping the tumor microenvironment (TME) and tertiary lymphoid structures (TLS), but the functions of specific B cell subsets in cancer pathogenesis remain unclear. Using a novel tissue-centric single cell RNA-sequencing (scRNA-seq) bioinformatic workflow aimed at unraveling cancer-specific clusters, combined with flow cytometry and high-plex spatial imaging, we identify a renal cell carcinoma (RCC)-specific enrichment of CD27^-^IgD^-^CD21^+^CD11c^-^ double negative 1 (DN1) B cells associated with worse prognosis and regulatory function. Spatial profiling localizes DN1 Bregs within immature TLSs, in close proximity to IL-10⁺ and TGFβ⁺CD8⁺T cells. RCC-resident DN1 B cells are enriched for endosomal Toll-like receptor (TLR) signaling pathways and stimulation of tumor-infiltrating lymphocytes (TILs) with TLR agonists induces the differentiation of IL-10^+^ and TGFβ^+^DN Bregs suppressing CD8^+^T cell cytotoxicity, partially via IL-10 and TGFβ. These findings identify a pro-tumorigenic B cell population with potential diagnostic and therapeutic relevance in RCC.
