## Supplementary material for "Tumor-infiltrating CD27^-^IgD^-^ regulatory B cells suppress cytotoxic CD8^+^T cell responses in renal cell carcinoma": Table S1

### Sheet: Table S1A
Table S1A: Dataset and patient information included in B atlas
Patient	Cancer	B cell atlas reference	Number of B cells	Original dataset reference
D36_BC.P20190403	BRCA	Yang et al. 2024	253	Yang et al. 2024
D36_BC.P20190123	BRCA	Yang et al. 2024	249	Yang et al. 2024
OA008_P007	BRCA	Ma et al. 2024	178	Zhang, Y. et al.
OA008_P012	BRCA	Ma et al. 2024	1961	Zhang, Y. et al.
OA008_P023	BRCA	Ma et al. 2024	141	Zhang, Y. et al.
OA008_P013	BRCA	Ma et al. 2024	78	Zhang, Y. et al.
OA008_P002	BRCA	Ma et al. 2024	390	Zhang, Y. et al.
OA008_P025	BRCA	Ma et al. 2024	409	Zhang, Y. et al.
OA008_P022	BRCA	Ma et al. 2024	654	Zhang, Y. et al.
OA008_P019	BRCA	Ma et al. 2024	9873	Zhang, Y. et al.
OA008_P020	BRCA	Ma et al. 2024	174	Zhang, Y. et al.
OA008_P017	BRCA	Ma et al. 2024	151	Zhang, Y. et al.
BCRA1	BRCA	Ma et al. 2024	10916	Ma et al. 2024
CRLM_P17	COAD	Ma et al. 2024	1130	Wu, Y. et al.
CRLM_P8	COAD	Ma et al. 2024	931	Wu, Y. et al.
CRLM_P3	COAD	Ma et al. 2024	166	Wu, Y. et al.
CRLM_P6	COAD	Ma et al. 2024	245	Wu, Y. et al.
CRLM_P10	COAD	Ma et al. 2024	75	Wu, Y. et al.
OA014_SMC13	COAD	Ma et al. 2024	143	Lee, H. et al.
OA014_KUL19	COAD	Ma et al. 2024	250	Lee, H. et al.
PCall_COAD2	COAD	Ma et al. 2024	2862	Ma et al. 2024
PCall_COAD3	COAD	Ma et al. 2024	775	Ma et al. 2024
COAD14B	COAD	Ma et al. 2024	4918	Ma et al. 2024
COAD15B	COAD	Ma et al. 2024	5350	Ma et al. 2024
COAD16B	COAD	Ma et al. 2024	3573	Ma et al. 2024
COAD20	COAD	Ma et al. 2024	5011	Ma et al. 2024
COAD21	COAD	Ma et al. 2024	2133	Ma et al. 2024
COAD24	COAD	Ma et al. 2024	492	Ma et al. 2024
OA037_T06	LC	Ma et al. 2024	250	Kim, N. et al.
OA037_T18	LC	Ma et al. 2024	120	Kim, N. et al.
OA037_T08	LC	Ma et al. 2024	455	Kim, N. et al.
OA037_T25	LC	Ma et al. 2024	748	Kim, N. et al.
OA037_T19	LC	Ma et al. 2024	170	Kim, N. et al.
OA037_T28	LC	Ma et al. 2024	89	Kim, N. et al.
PCall_LC2T	LC	Ma et al. 2024	779	Ma et al. 2024
PCall_LC8B	LC	Ma et al. 2024	5785	Ma et al. 2024
PCall_LC10B	LC	Ma et al. 2024	345	Ma et al. 2024
PCall_LC11B	LC	Ma et al. 2024	3520	Ma et al. 2024
LC12	LC	Ma et al. 2024	5978	Ma et al. 2024
LC13	LC	Ma et al. 2024	744	Ma et al. 2024
LC14	LC	Ma et al. 2024	2089	Ma et al. 2024
LC15	LC	Ma et al. 2024	1346	Ma et al. 2024
LC18	LC	Ma et al. 2024	4234	Ma et al. 2024
D36_RC.P20191202	RCC	Yang et al. 2024	81	Yang et al. 2024
D36_RC.P20190919	RCC	Yang et al. 2024	239	Yang et al. 2024
D36_RC.P20190923	RCC	Yang et al. 2024	150	Yang et al. 2024
D36_RC.P20191021	RCC	Yang et al. 2024	111	Yang et al. 2024
D36_RC.P20191023	RCC	Yang et al. 2024	934	Yang et al. 2024
D36_RC.P20191211	RCC	Yang et al. 2024	131	Yang et al. 2024
RCC3	RCC	Ma et al. 2024	3991	Ma et al. 2024
RCC8	RCC	Ma et al. 2024	7612	Ma et al. 2024
RCC9	RCC	Ma et al. 2024	5533	Ma et al. 2024

### Sheet: Table S1B
Table S1B: Patient information for the RCC-focused scRNAseq analysis
Patient	Histology	No. B cells	Sex	Age	Stage	Metastases	Grade	Necrosis	Leibovich
PD43824	ccRCC	1392	male	41-50	1b	0	2	no	2
PD43948	ccRCC	67	female	71-80	3a	1	4	yes	8
PD44966	ccRCC	973	male	51-60	1a	0	3	no	1
PD44967	ccRCC	762	male	71-80	NA	1	4	no	8
PD45814	ccRCC	462	male	61-70	3a	0	4	yes	8
PD45815	ccRCC	1327	male	51-60	3a	0	2	no	4
PD45816	ccRCC	200	female	71-80	3a	0	4	yes	9
PD47171	ccRCC	649	female	51-60	3a	0	4	yes	7
PD47465	ccRCC	205	female	61-70	3a	0	3	no	5
PD47512	ccRCC	556	male	51-60	3a	0	4	yes	8
