## Supplementary material for "Tumor-infiltrating CD27^-^IgD^-^ regulatory B cells suppress cytotoxic CD8^+^T cell responses in renal cell carcinoma": Table S3

### Sheet: Table S3A denoised CD27 IGHD
Table S3. Median denoised expression of CD27 and IGHD within BRCA, COAD, LC, RCC, and purified healthy peripheral blood B cell clusters
Median denoised expression level	CD27	IGHD
HC blood DN	1.74974	0.976906
HC blood Classical_Memory	3.52599	0.352687
HC blood IgM_Memory	5.35335	3.00261
HC blood Naive	0.243547	11.5615
ABC FCRL5 B3	1.17273	0.171173
ABC FCRL5 C5	2.35608	0.519286
ABC FCRL5 L2	2.42074	0.126626
ABC FCRL5 R5	0.712851	1.87372
DN CD83 R1	1.55766	0.505375
DN CD83lo R4	1.6052	0.204192
DN EGR1 C9	1.15275	0.423107
DN EGR1 R6	0.505764	1.34125
DN HSPA1A R10	0.31807	0.872264
DN B2M B10	0.827334	0.849056
DN NFKB1 L13	1.2594	0.351308
DN NFKB1 R11	0.0874909	2.62632
GC IL21R B6	2.49526	0.350555
GC IL21R L10	2.29794	0.413766
GC IL21R R14	3.41639	0.798198
GC IL21R C7	2.3565	0.260096
GC IL21R C6	3.63084	0.362044
Mem CD83 B2	1.96176	0.476684
Mem CD83 C1	1.8157	0.130557
Mem CD83 L9	1.80783	0.134023
Mem CD83 L7	2.15734	0.089772
Mem CD83 L6	1.82197	0.180292
Mem MT-CO3 L1	2.09094	0.298276
Mem CD83lo B1	3.23801	0.258559
Mem CD83lo C2	3.15925	0.110204
Mem CD83lo L3	2.78405	0.0622643
Mem EGR1 B5	1.8253	0.236359
Mem EGR1 L8	2.03431	0.169801
Mem HSPA1A B8	2.04091	0.0972694
Mem HSPA1A C3	3.65756	0.131255
Mem HSPA1A L5	2.91092	0.150024
Mem HSPA1A L4	2.26074	0.0720067
Mem IFITM1 B12	1.87066	0.0402736
Mem IFITM1 L12	3.96816	0.0987156
Mem HSPA1B B9	3.4991	0.853211
Mem HSPA1B C8	6.2102	0.11257
Naive HSPA1A B4	0.105896	4.71649
Naive HSPA1A C4	0.112051	3.52998
Naive HSPA1A R9	0.141313	3.56136
Naive HSPA1A R0	0.0563263	3.15275
Naive NR4A2 C0	0.0515354	3.84797
Naive NR4A2 L0	0.139703	3.50724
Naive NR4A2 B13	0.123196	3.89931
Naive NR4A2 R8	0.13262	2.96516
Naive NR4A2 B0	0.0649885	2.9683
Naive NR4A2 R7	0.206532	2.78141
Naive NR4A2 R3	0.0591334	3.59115
Naive NR4A2 R2	0.0513072	4.06158
Naive-Mem BCL2A1 B7	0.156378	2.01555
Naive-Mem BCL2A1 C11	2.37385	0.510522
Naive-Mem BCL2A1 C10	1.33244	0.316283
Naive-mem MT-CO3 R13	0.168933	2.99217
PB XBP1 B11	2.88653	0.175433
PB XBP1 C12	4.4271	0.192363
PB XBP1 L11	2.96153	0.213699
PB XBP1 R12	2.55342	0.0567949

### Sheet: Table S3B proportion of DNs 
Table S3B. Proportion of DN B cells out of all B cells in the cancers
Cancer	% DN B cells out of total B cells
BRCA	0.011
LC	0.0036
COAD	0.0116
RCC	0.357
