## Supplementary material for "Tumor-infiltrating CD27^-^IgD^-^ regulatory B cells suppress cytotoxic CD8^+^T cell responses in renal cell carcinoma": Table S4

### Sheet: Table S4A clinical info flow 
Table S4. Clinical information for patient cohot analysed by flow cytometry
Donor ID	Patient Age	Gender	Histopathology	Primary tumor status	Lymph node	Leibovich score	Recurrence	Date of sample collection
RCC10	84	M	clear cell	pT3a	N0	7	No	2022-01-25
RCC11	70	M	clear cell	pT2a	Nx	4	No	2022-02-01
RCC12	47	F	clear cell	pT3a	Nx	4	No	2022-02-01
RCC15	62	M	clear cell	pT3a	Nx	8	No	2022-02-11
RCC19	67	M	clear cell	pT3a	Nx	4	No	2022-02-21
RCC20	50	F	clear cell	pT1b	Nx	2	No	2022-03-03
RCC21	67	M	clear cell	pT3a	Nx	9	No	2022-03-14
RCC22	61	M	clear cell	pT3a	N0	7	Yes	2022-03-17
RCC25	77	M	clear cell	pT3a	Nx	8	No	2022-05-09
RCC26	84	M	clear cell	pT3a	Nx	6	No	2022-05-20
RCC27	75	M	clear cell	pT3a	Nx	5	No	2022-06-06
RCC28	77	M	clear cell	pT3a	Nx	6	No	2022-07-05
RCC29	64	M	clear cell	pT3a	Nx	4	No	2022-07-13
RCC30	71	M	clear cell	pT3a	Nx	4	No	2022-07-26
RCC32	58	M	clear cell	pT3a	Nx	5	No	2022-10-04
RCC33	76	M	clear cell	pT3a	Nx	4	No	2022-11-23
RCC34	67	M	clear cell	pT3a	Nx	7	Yes	2022-11-29
RCC35	39	M	clear cell	pT1b	Nx	2	No	2022-12-13
RCC37	69	M	clear cell	pT3a	Nx	5	No	2023-01-31
RCC41	74	M	clear cell	pT3a	Nx	7	No	2023-05-12
RCC42	72	F	clear cell	pT3a	Nx	5	No	2023-05-18
RCC47	50	F	clear cell	pT3a	N0	7	No	2023-07-18
RCC48	75	M	clear cell	pT3a	N0	6	No	2023-07-18
RCC49	60	M	clear cell	pT3a	N0	7	No	2023-07-24
RCC50	39	F	clear cell	pT1b	Nx	2	No	2023-07-25
RCC51	51	M	clear cell	pT3a	Nx	5	No	2023-09-14
RCC52	69	M	clear cell	pT3a	Nx	8	Yes	2023-09-14
RCC53	74	M	clear cell	pT3a	Nx	5	Yes	2023-09-18
RCC55	76	M	clear cell	pT3a	N0	7	No	2023-10-16
RCC58	86	M	clear cell	pT3a	Nx	4	No	2023-11-07
RCC59	79	M	clear cell	pT3a	Nx	5	No	2023-11-21
RCC61	61	M	clear cell	pT3a	Nx	7	No	2023-11-27
RCC70	55	M	clear cell	pT3a	Nx	5	No	26/03/2024

### Sheet: Table S4B clinical info histo 
Table S4B. Clinical information for patient cohot analysed by histology
Donor ID	Patient Age	Gender	Histopathology	Primary tumor status	Lymph node status	Leibovich score	Recurrence
RCC24	80	F	clear cell	pT3a	N0	6	No
RCC25	77	M	clear cell	pT3a	Nx	8	No
RCC28	77	M	clear cell	pT3a	Nx	6	No
