## Supplementary material for "Tumor-infiltrating CD27^-^IgD^-^ regulatory B cells suppress cytotoxic CD8^+^T cell responses in renal cell carcinoma": Table S5

### Sheet: Table S6 flow antibodies
Table S6. Flow cytometry antibodies
Antibodies for FACS
Antigen	Fluorophore	Dilution	Clone	Manufacturer	Cat. No.
CD19	BV786	1:25	HIB19	Biolegend	302240
CD8	PE-Cy7	1:25	RPA-T8	Biolegend	301012
CD27	PerCP-Cy5.5	1:25	M-T271	Biolegend	356408
IgD	FITC	1:25	IA6-2	Biolegend	348206
Surface antibodies for flow cytometry
Antigen	Fluorophore	Dilution	Clone	Manufacturer	Cat. No.
CD45	BV570	1:100	HI30	Biolegend	304033
CD3	Spark NIR 685	1:50	SK7	Biolegend	344862
CD8	Spark blue 550	1:50	SK1	Biolegend	344760
CD19	BV785	1:50	HIB19	Biolegend	302240
CD24	APC-eFluor 780	1:50	eBioSN3	Invitrogen	47-0247-42
CD27	BUV395	1:50	M-T271	BD	740291
CD38	BV605	1:50	HB-7	Biolegend	356642
IgM	BV510	1:50	MHM-88	Biolegend	314522
IgD	PerCP-Cy5.5	1:50	IA6-2	Biolegend	348208
CD21	BUV563	1:50	B-ly4	BD	741362
CXCR5	PE-Fire 700	1:50	J252D4	Biolegend	356954
CD11c	PE-Cy5	1:50	3.9	Biolegend	301610
LAG-3	PE	1:50	REA351	Miltenyi Biotec	130-120-470
PD-1	BUV661	1:50	EH12.1	BD	750260
PD-L1	BV650	1:50	29E.2A3	Biolegend	329740
Intracellular antibodies for flow cytometry
Antigen	Fluorophore	Dilution	Clone	Manufacturer	Cat. No
IL-10	APC	1:50	JES3-9D7	Biolegend	501410
IL-10	PE-Dazzle 594	1:50	JES3-9D7	Biolegend	501426
TGF-β1	BV421	1:100	TW4-9E7	BD	562962
Granzyme B	FITC	1:100	NGZB	Invitrogen	11-8898-82
IFNγ	Alexa Fluor 700	1:100	4S.B3	Biolegend	502250
TNFɑ	V450	1:100	MAb11	Invitrogen	48-7349-42
IgA	PE	1:100	IS11-8E10	Miltenyi Biotec	130-113-476
IgG	BUV805	1:100	G18-145	BD	742041
BCL-6	PE-Cy7	1:100	7D1	Biolegend	358512
BLIMP-1	Alexa Fluor 488	1:100	646702	R&D Systems	IC36081G
Ki67	BUV737	1:100	20Raj1	Invitrogen	367-5699-42
