## Supplementary material for "Tumor-infiltrating CD27^-^IgD^-^ regulatory B cells suppress cytotoxic CD8^+^T cell responses in renal cell carcinoma": Table S6

### Sheet: Table S7 MACSima antibodies
Table S7. Antibodies used for MACSima
Unconjugated primary antibodies for MACSima
Antigen	Species	Dilution	Clone	Manufacturer	Cat. No.
IL-10	Rat	01:50:00	JES3-19F1	Biolegend	506802
TGFβ	Mouse	2.5ug/ml	TB21	Abcam	ab190503
CXCR5	Rabbit	01:50:00	D6L3C	Cell Signalling Technology	72172S
Secondary and congugated antibodies for MACSima
Cycle	Antibody	Species	Dilution	Clone	Manufacturer	Cat. No.
1	Anti-mouse Alexa Fluor 488	Donkey	1:500	Polyclonal	Abcam	ab150105
1	Anti-rabbit Alexa Fluor 555	Donkey	1:500	Polyclonal	Abcam	ab150074
1	Anti-rat Alexa Fluor 647	Donkey	1:500	Polyclonal	Abcam	ab150155
2	CD35-FITC	Recombinant human	1:20	E11	Southern Biotech	9600-02
2	PD-L1-PE	Recombinant human	1:50		Miltenyi Biotec	130-127-907
				REA1308
3	CD21-FITC	Rabbit	1:100	EP3093	Abcam	ab202692
3	PD-1-PE	Recombinant human	1:50	REA1165	Miltenyi Biotec	130-120-382
4	PNAd-APC	Rat	1:50	MECA-79	Biolegend	120808
4	CD27-PE	Rabbit	1:20	EPR8569	Abcam	ab282112
5	CD20-FITC	Recombinant human	1:100	REA1087	Miltenyi Biotec	130-118-292
5	CD4-PE	Recombinant human	1:100	REA1307	Miltenyi Biotec	130-127-906
6	CA9- Alexa Fluor 488	Rabbit	1:100	Polyclonal	Novus Biologicals	NB100-417AF488
6	CD8-PE	Recombinant human	1:100	REA1024	Miltenyi Biotec	130-117-201
7	IgD-APC	Recombinant human	1:20	REA740	Miltenyi Biotec	130-110-644
7	Ki67-FITC	Recombinant human	1:50	REA1123	Miltenyi Biotec	130-119-355
7	CD138-PE	Recombinant human	1:50	REA929	Miltenyi Biotec	130-115-479
8	CD11c-PE	Recombinant human	1:50	REA1310	Miltenyi Biotec	130-128-346
9	CD45-PE	Recombinant human	1:200	5B1	Miltenyi Biotec	130-113-118
